# N-Acetylcysteine alters disease progression and increases Janus Kinase mutation frequency in a mouse model of precursor B cell acute lymphoblastic leukemia

**DOI:** 10.1101/2023.10.19.563162

**Authors:** Mia P. Sams, James Iansavitchous, Madeline Astridge, Heidi Rysan, Li S. Xu, Bruno Rodrigues de Oliveira, Rodney P. DeKoter

## Abstract

B cell acute lymphoblastic leukemia (B-ALL) is the most prevalent type of cancer in young children and is associated with high levels of reactive oxygen species (ROS). The antioxidant N-acetylcysteine (NAC) was tested for its ability to alter disease progression in a mouse model of B-ALL. Mb1-CreΔPB mice have deletions in genes encoding PU.1 and Spi-B in B cells and develop B-ALL at 100% incidence. Treatment of Mb1-CreΔPB mice with NAC in drinking water significantly reduced the frequency of CD19^+^ pre-B ALL cells infiltrating the thymus at 11 weeks of age. However, treatment with NAC did not reduce leukemia progression or increase survival by median 16 weeks of age. NAC significantly altered gene expression in leukemias in treated mice. Mice treated with NAC had increased frequencies of activating mutations in genes encoding Janus Kinases 1 and 3. In particular, frequencies of *Jak3* R653H mutations were increased in mice treated with NAC compared to control drinking water. NAC opposed oxidization of PTEN protein ROS in cultured leukemia cells. These results show that NAC alters leukemia progression in this mouse model, ultimately selecting for leukemias with high *Jak3* R653H mutation frequencies.
