## Supplementary material for "N-Acetylcysteine alters disease progression and increases Janus Kinase mutation frequency in a mouse model of precursor B cell acute lymphoblastic leukemia": DESeq2 differentially expressed genes

Plcb2	1082.545444	2.639349431	0.357321769	7.386478133	1.51E-13	2.32E-09
Plcb4	206.296824	2.550886576	0.391127609	6.521878071	6.94E-11	5.33E-07
Zbtb8a	126.8531065	1.773444821	0.298559426	5.940006137	2.85E-09	1.46E-05
Camk2d	13649.76336	-0.868832643	0.157833658	-5.504736148	3.70E-08	0.000141842
Skap1	248.9286985	2.134556989	0.390930742	5.460192203	4.76E-08	0.000141842
Slc23a2	111.8767699	1.745613549	0.321298915	5.432989247	5.54E-08	0.000141842
Osbp2	645.0483328	2.063185548	0.390306743	5.286061753	1.25E-07	0.000274183
P2rx3	2140.261128	-1.725285153	0.338113801	-5.102675923	3.35E-07	0.000642852
F13a1	9799.806733	-1.590491464	0.320186468	-4.96739127	6.79E-07	0.001157911
Apbb1	126.678649	1.896950164	0.388857087	4.878270779	1.07E-06	0.001369588
Gpr162	22.4871728	1.91448748	0.390105515	4.907614496	9.22E-07	0.001369588
Tnik	69.35329218	1.911379943	0.391269631	4.88507104	1.03E-06	0.001369588
Rasgrp1	186.6164562	1.854042625	0.391012528	4.74164507	2.12E-06	0.002504252
1810063B07Rik	105.0526089	1.0758617	0.228926684	4.69959064	2.61E-06	0.002859512
Pcdh7	85.26664239	1.823075217	0.391022648	4.662326402	3.13E-06	0.00320096
Acvr2a	87.34350645	1.780415537	0.387228279	4.597844821	4.27E-06	0.003208708
Asns	118.1175607	1.792698658	0.390386261	4.592115132	4.39E-06	0.003208708
Auts2	275.5757539	1.767744912	0.384312847	4.599754927	4.23E-06	0.003208708
Cd27	116.9016585	1.804227949	0.390522337	4.620037779	3.84E-06	0.003208708
Cd28	118.3842879	1.803264828	0.389182003	4.633474352	3.60E-06	0.003208708
Tmem123	9646.058556	-0.474977282	0.103263394	-4.599667545	4.23E-06	0.003208708
Cbr1	227.2326805	1.752737735	0.38514365	4.550867538	5.34E-06	0.003261581
Cd247	231.4900112	1.744052278	0.38132002	4.573723348	4.79E-06	0.003261581
Fam117a	239.316935	1.776664719	0.390910505	4.544939821	5.50E-06	0.003261581
Gm2974	3.476280555	1.767692256	0.390747576	4.523872611	6.07E-06	0.003261581
Gpr132	359.5159388	1.760544152	0.389162704	4.52392825	6.07E-06	0.003261581
Hook1	46.26976705	1.769191196	0.39134025	4.520851597	6.16E-06	0.003261581
Slco3a1	115.1860628	1.746438394	0.384969118	4.536567516	5.72E-06	0.003261581
Thy1	570.8002332	1.769993769	0.38836953	4.557499068	5.18E-06	0.003261581
Bmf	8550.651357	-1.06966596	0.238260457	-4.489481703	7.14E-06	0.003654796
Trbc1	177.3044085	1.741238591	0.390642194	4.45737459	8.30E-06	0.004110204
Cd3e	143.7451158	1.741558997	0.391324737	4.450418881	8.57E-06	0.004112939
Bhlhe40	405.1706008	1.451380299	0.330629603	4.389746967	1.13E-05	0.005125743
Cd6	196.2257399	1.715012751	0.390212205	4.395077162	1.11E-05	0.005125743
Hist1h2an	116.8884987	-1.409192681	0.322374262	-4.371294009	1.24E-05	0.005151516
Itk	341.5866687	1.713400949	0.391156366	4.380347861	1.18E-05	0.005151516
Pde10a	213.0651156	1.6661493	0.381249952	4.370228221	1.24E-05	0.005151516
Bcl2l1	6908.088797	-0.709316736	0.163256759	-4.34479247	1.39E-05	0.005633893
2610018G03Rik	141.260175	1.682814984	0.388163522	4.3353249	1.46E-05	0.005685253
Cd8b1	221.084046	1.693064498	0.390870609	4.331521629	1.48E-05	0.005685253
Camk4	237.4565699	1.676731346	0.389998113	4.299331944	1.71E-05	0.006416744
Tspan3	386.6505231	1.489980466	0.347704054	4.285197279	1.83E-05	0.006675801
Trac	163.7568526	1.524459946	0.356190543	4.279900112	1.87E-05	0.006677695
Angptl2	94.58370112	1.658347168	0.390660167	4.244986582	2.19E-05	0.007153192
Cacna1i	1075.783175	-1.487748564	0.350889175	-4.239938623	2.24E-05	0.007153192
Cd4	324.3014535	1.648706202	0.388708737	4.241495094	2.22E-05	0.007153192
Fam81a	543.6166879	1.501496062	0.353140874	4.251833117	2.12E-05	0.007153192
Scyl3	3295.561817	-0.483844855	0.113643897	-4.25755247	2.07E-05	0.007153192
Ikzf2	50.57883299	1.652236337	0.390440298	4.231725939	2.32E-05	0.007268088
Mtpn	18826.90336	-0.287067297	0.067965133	-4.223743638	2.40E-05	0.007379879
Arap3	100.2371352	1.447148928	0.345361641	4.190242217	2.79E-05	0.007832554
Cd8a	376.4298422	1.64079184	0.391333785	4.192819279	2.76E-05	0.007832554
Epha4	49.66206276	1.621302053	0.38734151	4.185717282	2.84E-05	0.007832554
Gpr114	61.10095532	1.590495113	0.380079265	4.184640569	2.86E-05	0.007832554
Prrt1	34.10533942	1.635349543	0.389468938	4.198921621	2.68E-05	0.007832554
Tbc1d30	92.97939951	1.637295837	0.390409833	4.193787391	2.74E-05	0.007832554
1600002K03Rik	396.1174016	0.477008983	0.114378504	4.170442588	3.04E-05	0.008190633
Aldh1l1	9.791294438	1.567635837	0.377479888	4.152898972	3.28E-05	0.008290714
Als2cl	253.9012779	1.61489373	0.38916208	4.149668775	3.33E-05	0.008290714
Gm3558	3.280761905	1.606930359	0.387239931	4.149702112	3.33E-05	0.008290714
Mpp1	8124.652966	-0.391455882	0.094363857	-4.14836668	3.35E-05	0.008290714
Ppm1h	134.5903566	1.431419588	0.345353386	4.144796739	3.40E-05	0.008290714
Tanc1	106.9840036	1.604204434	0.385872867	4.157339301	3.22E-05	0.008290714
Ccr9	107.9355177	1.613720459	0.391113463	4.125965004	3.69E-05	0.008858671
Icos	44.48627117	1.604406924	0.389782632	4.116158061	3.85E-05	0.008888099
Rtf1	10083.22056	-0.158096595	0.038419381	-4.115021938	3.87E-05	0.008888099
Trbc2	321.3837239	1.602439342	0.389447608	4.114646766	3.88E-05	0.008888099
Gimap4	463.4939023	1.519104484	0.372014134	4.083459051	4.44E-05	0.010020499
Themis	94.46082501	1.590635929	0.391340791	4.064579943	4.81E-05	0.010709626
Plekha1	188.2317991	1.5787596	0.389158691	4.056852987	4.97E-05	0.010911887
Apol7c	12.27059209	1.573947629	0.389763469	4.038212282	5.39E-05	0.011487911
H2-M2	15.83515548	1.550123131	0.383828815	4.038579365	5.38E-05	0.011487911
Cd3d	171.374507	1.556917324	0.386176295	4.031623231	5.54E-05	0.011552047
Eomes	41.42658536	1.536518562	0.381555779	4.026982806	5.65E-05	0.011552047
Slamf8	14.03314446	1.468435588	0.365180698	4.021120486	5.79E-05	0.011552047
Slit1	3471.184644	-0.786094146	0.195477627	-4.021402126	5.79E-05	0.011552047
Tet1	35.75123334	1.560834088	0.387450864	4.028469754	5.61E-05	0.011552047
6430571L13Rik	222.522899	-1.153283453	0.287992552	-4.004559998	6.21E-05	0.011703129
Ccdc126	150.528716	0.997737093	0.249938617	3.99192851	6.55E-05	0.011703129
Col27a1	29.09706607	1.290805128	0.322609144	4.001142407	6.30E-05	0.011703129
Cxcr3	45.42866805	1.487551115	0.370935484	4.010269121	6.06E-05	0.011703129
Hist1h2ah	102.0436706	-1.017126164	0.254520618	-3.996242713	6.44E-05	0.011703129
Hist1h2ai	181.6714628	-1.058590679	0.265131343	-3.992702884	6.53E-05	0.011703129
Sla2	61.29869721	1.54276057	0.384535891	4.012006698	6.02E-05	0.011703129
Slit3	67.65263504	-1.543963017	0.386696305	-3.992701762	6.53E-05	0.011703129
Zfp820	160.5872356	1.386655561	0.347205823	3.993756636	6.50E-05	0.011703129
Il2rb	234.2198607	1.457478787	0.366607148	3.975587484	7.02E-05	0.012392522
Gzmb	27.26886285	1.310405201	0.32984622	3.972776166	7.10E-05	0.012397252
Nyx	2711.525456	1.548608761	0.390221121	3.968541618	7.23E-05	0.012477792
Hist1h2be	202.2359531	-0.828805387	0.209487427	-3.956349074	7.61E-05	0.012985868
Adcy6	221.3266234	1.543895518	0.390618873	3.952434522	7.74E-05	0.013055155
C330018D20Rik	48.6738115	1.537377698	0.3896536	3.945498513	7.96E-05	0.013260005
Cd3g	210.6874015	1.543127256	0.391309019	3.943500358	8.03E-05	0.013260005
Endou	8678.89299	-1.137858916	0.289082145	-3.936109295	8.28E-05	0.013386983
Xlr4b	82.68244617	1.537129158	0.390362269	3.937699101	8.23E-05	0.013386983
Cd96	83.03622202	1.531088764	0.391272966	3.913096221	9.11E-05	0.014278908
Gbp8	122.1162352	1.485585046	0.379233008	3.91734109	8.95E-05	0.014278908
Hist1h2bp	55.00251407	-1.204894929	0.307798686	-3.914555144	9.06E-05	0.014278908
Rab43	12750.59346	-0.437944619	0.112083905	-3.907292639	9.33E-05	0.014410799
Zfp467	51.36318724	1.468074116	0.375851554	3.905994532	9.38E-05	0.014410799
Obsl1	294.3037016	1.499678529	0.384753886	3.897760575	9.71E-05	0.014617204
Plcd1	26.10706114	1.46001427	0.374392596	3.899687883	9.63E-05	0.014617204
Sox13	32.39867871	1.520749984	0.390458251	3.894782555	9.83E-05	0.014654285
Lox	62.11377688	-1.465253531	0.376584443	-3.890902983	9.99E-05	0.014747425
Nfatc2	63.16064331	1.498786102	0.386356829	3.87927944	0.000104766	0.015322826
Cnrip1	44.66760139	1.516283003	0.391285327	3.875133817	0.000106566	0.015439018
Irs2	382.5300125	1.46788015	0.379338049	3.869583225	0.000109022	0.015647141
Chst10	21.05728158	1.501025428	0.388350929	3.865126404	0.000111032	0.015788088
Elfn1	56.92480299	1.486879633	0.385100899	3.861013144	0.000112918	0.015837284
Ltb	410.5573669	1.401741152	0.363156156	3.859885417	0.00011344	0.015837284
Arhgap9	1701.295558	1.318105019	0.342075986	3.853252119	0.000116559	0.015947893
Hist1h2bb	188.1861176	-1.218544308	0.316373419	-3.851601418	0.000117348	0.015947893
Il17rb	20.69393958	1.507866301	0.39134096	3.853075592	0.000116643	0.015947893
Bcl11b	231.4481641	1.499347308	0.391074195	3.833920336	0.000126117	0.016937808
Btbd11	24.25701726	1.492972925	0.389770554	3.830389216	0.000127941	0.016937808
Dtx1	68.76328864	1.488764258	0.38866425	3.830463585	0.000127902	0.016937808
Rmnd1	5136.671689	-0.82366722	0.215179851	-3.827808307	0.000129289	0.016970061
Hist1h1d	710.4078387	-1.254977944	0.328325488	-3.822359189	0.000132181	0.017202568
4732471J01Rik	6.895283258	1.396645125	0.366333714	3.812494103	0.000137572	0.017352656
Abcc1	164.4436271	1.337204421	0.350878912	3.81101393	0.000138398	0.017352656
Arhgap39	246.5242065	1.298739064	0.340991314	3.808715968	0.00013969	0.017352656
Ckm	27.24169031	1.449725039	0.380907173	3.805979885	0.000141244	0.017352656
Gpr65	78.4276975	1.189231744	0.31178384	3.814282816	0.000136579	0.017352656
Map3k15	57.7272155	1.186697206	0.311012137	3.815597735	0.000135854	0.017352656
Pogk	895.8839852	1.354868189	0.355864672	3.807256794	0.000140517	0.017352656
Elovl7	56.16340418	1.377174682	0.362036501	3.803966395	0.000142398	0.017355544
Ap3b2	303.3763392	-1.477686047	0.389163558	-3.797082273	0.000146409	0.017574713
Vill	195.8632727	1.48509135	0.391126961	3.796954688	0.000146485	0.017574713
Mcoln3	93.22743715	1.469904387	0.387473564	3.793560446	0.000148502	0.0176787
Ms4a4b	220.585919	1.469078032	0.388087755	3.785427431	0.000153445	0.017851885
Phf21b	304.1866717	-1.248380432	0.329572934	-3.78787304	0.000151942	0.017851885
Zfp677	49.10929124	1.384081615	0.365590343	3.785881219	0.000153165	0.017851885
Lrig1	292.6830329	1.473733043	0.390735968	3.771685133	0.000162149	0.018722699
Mmel1	6.00266685	1.462708706	0.389198107	3.758262643	0.000171097	0.019463261
Pdgfc	73.75763325	1.245917627	0.331512751	3.758279651	0.000171086	0.019463261
Ms4a6b	297.6905376	1.434993448	0.382164101	3.754914299	0.000173401	0.019580265
Adora2a	40.90866352	1.362735533	0.363183745	3.752193078	0.000175294	0.019600175
Ampd3	151.315191	1.344688307	0.358487819	3.751001392	0.00017613	0.019600175
Atxn1	40.97427364	1.462180675	0.390572349	3.743687127	0.000181339	0.020034746
Leprotl1	878.460331	0.953926757	0.255097286	3.739462587	0.000184414	0.020228909
2610019F03Rik	46.84030904	1.452104356	0.388609306	3.736669021	0.000186474	0.020309809
Gapt	18.42707771	1.240835504	0.332262173	3.734507276	0.000188083	0.020340785
Rassf4	618.5677325	1.436116037	0.38634181	3.717216202	0.00020143	0.021631898
Txk	50.34353808	1.447596538	0.389731828	3.71434005	0.000203735	0.021727455
Ccr8	8.720086633	1.381195614	0.372376744	3.709135001	0.000207969	0.022026018
Kynu	31.16774076	1.382288856	0.37334345	3.702459109	0.00021352	0.022459064
Fyb	449.2542449	1.343682064	0.363280745	3.698742862	0.00021667	0.022635379
Abcb1a	31.56087501	1.352298379	0.365995898	3.694845728	0.00022002	0.022830083
Mgmt	33.15567008	1.407209182	0.38104615	3.693015086	0.000221611	0.022840793
Sh2d1a	35.05130414	1.436832519	0.389471631	3.689184027	0.000224974	0.023024649
Tagap	217.4414135	1.44128441	0.390847878	3.687584068	0.000226393	0.023024649
Celsr2	122.7094374	1.410067709	0.383816647	3.673805499	0.000238965	0.024143291
Pvrl3	101.717541	1.363309226	0.371803721	3.666744439	0.000245658	0.024657328
Fam49a	201.9897674	1.30516443	0.356544701	3.660591299	0.000251634	0.025093125
Rbm44	350.7477146	1.345971652	0.36820855	3.655460073	0.000256721	0.02543527
Hist1h2bk	306.6556638	-1.083415697	0.296863398	-3.64954287	0.000262707	0.025861522
Atad1	15495.15936	-0.443916705	0.121868143	-3.642598407	0.0002699	0.026400321
Ctla4	57.23913601	1.42151504	0.390647892	3.638865252	0.000273842	0.026616405
Ccdc90b	105.7434775	0.966076396	0.265613078	3.637156742	0.000275664	0.026625
Ccnd1	214.494774	1.41405066	0.389564587	3.62982342	0.000283615	0.026720725
Dclk1	8.810793981	-1.399809011	0.385324135	-3.632809065	0.000280352	0.026720725
Prpf40b	652.9529281	0.772891841	0.212795813	3.632081994	0.000281144	0.026720725
Tnfrsf25	21.69315181	1.388360984	0.382483822	3.629855446	0.00028358	0.026720725
Hist1h2bh	64.67895158	-0.874545955	0.241096223	-3.627373113	0.000286319	0.026811019
Bcl2a1d	28.09609444	1.308292528	0.360949895	3.6245821	0.000289429	0.026826723
Sytl1	58.08174825	1.013266571	0.279592016	3.624089791	0.000289981	0.026826723
Klrd1	84.57733585	1.246594255	0.344244957	3.621241877	0.000293192	0.026961397
Lor	5.851207635	1.371876957	0.379305637	3.616811414	0.000298254	0.027263651
Syap1	2096.774688	-0.381563091	0.105568863	-3.614352564	0.000301099	0.027356837
Tnfrsf8	16.30617591	1.400915963	0.387758019	3.612861358	0.000302837	0.027356837
Adamts6	22.36644535	1.411662907	0.391134183	3.609152483	0.000307199	0.027588627
Kdm4a	8409.507151	-0.303721656	0.084192644	-3.607460727	0.000309208	0.027607629
Hist1h3b	50.58429889	-0.920454283	0.255476496	-3.602892227	0.000314696	0.027935185
Lair1	151.7765293	0.812531966	0.225724502	3.599662233	0.000318631	0.028121914
4933439F18Rik	4746.029297	0.443488627	0.123514927	3.590567051	0.000329959	0.028333693
Apol7e	98.35735786	1.376862364	0.383523233	3.590036393	0.000330632	0.028333693
Emp1	171.4226421	-1.205479427	0.335889423	-3.588917502	0.000332054	0.028333693
Gata3	69.41794481	1.370895916	0.381416753	3.594220512	0.000325364	0.028333693
Itga9	4757.096464	-0.780015458	0.217342244	-3.588881036	0.0003321	0.028333693
Klrc2	16.79419142	1.330855921	0.370101523	3.595921224	0.000323246	0.028333693
Cd163	126.6076624	-1.329749467	0.370676422	-3.587359182	0.000334044	0.028342067
Eif4e3	3603.987716	-0.394068447	0.109980326	-3.583081279	0.000339565	0.028368999
Lcp2	593.2630462	1.227601519	0.342602851	3.583162003	0.00033946	0.028368999
Tmprss4	60.09144123	-0.90302505	0.252043017	-3.582821138	0.000339903	0.028368999
Mcf2l	217.2209211	1.379090836	0.385922481	3.573491837	0.000352252	0.029240743
Ube2j1	12396.86477	-0.404930201	0.113362391	-3.571997706	0.000354269	0.029250009
Nkain1	99.7146073	1.382932778	0.388521817	3.559472646	0.0003716	0.030516924
Tomm34	5501.881837	0.207826072	0.058416825	3.557640694	0.000374201	0.030567021
Lonrf1	122.4447881	1.020671561	0.287188075	3.554017908	0.000379393	0.030827218
Hist1h3f	68.63124675	-0.963925157	0.271377426	-3.551972514	0.000382355	0.03090433
Itgae	85.69009327	1.37717326	0.387928679	3.550068181	0.000385131	0.030965774
BC021891	5.140019457	1.386427782	0.391204247	3.543999824	0.000394106	0.031358955
Nkg7	45.024195	1.288348893	0.363448998	3.544785929	0.000392932	0.031358955
Ahcyl2	92.93625092	1.310278855	0.371284352	3.529044103	0.000417064	0.032192108
Bcl2	711.2779245	1.21458432	0.344303092	3.527660216	0.00041925	0.032192108
Dip2c	48.15395175	1.357608661	0.384427799	3.531504917	0.000413202	0.032192108
Dnase1	83.93431784	1.333840547	0.377984328	3.528824999	0.000417409	0.032192108
Fn1	3191.488827	-1.170721201	0.331531658	-3.531250104	0.0004136	0.032192108
Snn	10995.49378	-0.696001509	0.197278123	-3.528021741	0.000418678	0.032192108
Tgif2	614.0166077	0.976206832	0.276286434	3.533314383	0.000410384	0.032192108
A930004D18Rik	9.829356689	1.369226669	0.388827352	3.521425796	0.000429233	0.032794666
Klra7	40.63538327	1.310794632	0.372861099	3.515503858	0.00043892	0.033368813
Klra5	3.241357213	1.362113425	0.387907248	3.511441022	0.000445684	0.03371613
Insm1	12.6816325	1.346561461	0.38367054	3.509681667	0.000448643	0.033773616
Ccl5	108.498782	1.247988162	0.356198783	3.503628369	0.000458965	0.033829158
Fam50b	32.55796391	1.330148015	0.379731656	3.50286312	0.000460286	0.033829158
Hs3st3b1	27.45152296	1.37098957	0.391126958	3.505229034	0.000456215	0.033829158
Iglon5	8.138516313	1.370741181	0.39134049	3.502681718	0.000460599	0.033829158
Pclo	35.0261974	1.337583367	0.381565884	3.505510904	0.000455732	0.033829158
Sit1	6371.31039	-0.767122486	0.219157739	-3.500321232	0.000464698	0.033829158
Wdfy4	46706.0696	-0.641916817	0.183391081	-3.500261922	0.000464801	0.033829158
Aicda	65.28218576	-1.335434939	0.381909939	-3.49672738	0.000471003	0.034061708
Esyt1	44168.56405	-0.509182888	0.14565066	-3.495918843	0.000472432	0.034061708
Pten	36024.17049	-0.579072192	0.165931196	-3.489833177	0.000483322	0.034684011
Igkv6-32	223.8478717	1.320742661	0.378651453	3.488016883	0.000486617	0.034758059
Tekt4	10.96276139	-1.344058306	0.385687878	-3.484834194	0.000492442	0.035011264
03-Mar	11.36241652	1.049429439	0.301389446	3.481971424	0.000497737	0.035063046
Notch3	60.39814816	1.360022302	0.390523704	3.482560179	0.000496644	0.035063046
Hist1h2ab	76.70073855	-0.855444179	0.245810269	-3.480099444	0.000501228	0.035147734
Lysmd2	8.624145814	1.350908227	0.389269571	3.470366884	0.000519748	0.036280766
Scd4	34.91641198	0.682729145	0.196940203	3.466682454	0.000526924	0.036615256
Ctsw	171.4000483	1.259103192	0.36515605	3.448123599	0.000564496	0.039049368
Eya1	15.62554035	1.340278515	0.389695581	3.439296155	0.000583229	0.040021213
Hist1h1e	514.8630572	-1.196418086	0.347891903	-3.43905125	0.000583757	0.040021213
Jakmip1	13254.4426	-0.425667678	0.12384119	-3.437205973	0.000587748	0.040115792
Pus3	1532.753988	0.215615273	0.062832203	3.431604555	0.000600022	0.040772277
C1galt1	5394.29296	-0.406787245	0.118632172	-3.428979139	0.000605856	0.040869173
Robo2	6.586438559	1.270855666	0.370666403	3.428569887	0.00060677	0.040869173
Hist1h1b	294.2609811	-1.122855016	0.327718054	-3.426283669	0.000611901	0.041034774
Pkp3	36.42702733	1.232107189	0.360178265	3.420826039	0.000624313	0.041685076
Tex264	896.9809961	0.519414027	0.151988594	3.417453987	0.000632098	0.042022189
Slc30a4	12237.33524	-0.456112694	0.133704336	-3.411353049	0.000646413	0.042788662
Gm1337	16.27590497	1.261758718	0.370524408	3.405332257	0.000660836	0.043001941
Hist1h3h	130.6827473	-0.890763047	0.261530687	-3.40595996	0.000659318	0.043001941
Laptm5	44808.98465	-0.616244572	0.18079992	-3.408433875	0.000653369	0.043001941
Tnfrsf9	24.21149082	1.116378555	0.327613232	3.407611312	0.000655342	0.043001941
Emid2	37.91697062	1.296025409	0.381007962	3.401570408	0.000669999	0.043414218
Vpreb1	44112.11743	-0.660064266	0.194229882	-3.398366201	0.000677896	0.04374139
Samd3	21.49708038	1.317008509	0.387684157	3.397117174	0.000680998	0.043757683
Btbd3	27.52479923	1.324993035	0.390364308	3.39424739	0.000688175	0.044034595
Gpr68	43.56324617	1.276161955	0.376826074	3.386607361	0.000707626	0.044904999
Lbr	26329.7379	-0.223787506	0.066071537	-3.387048571	0.000706489	0.044904999
Cxcr6	43.46365794	1.323512468	0.390951372	3.385363406	0.000710841	0.044923382
Gtpbp5	781.1813235	0.271439266	0.080249914	3.382424374	0.000718491	0.04502876
Mob3b	76.27164024	1.171334563	0.346410273	3.381350538	0.000721305	0.04502876
Prg3	105.7943983	-1.319595849	0.390221868	-3.381655306	0.000720505	0.04502876
Rad52	1036.54877	0.283354507	0.083885542	3.377870627	0.000730494	0.045417823
Ccdc25	2875.558827	-0.285334727	0.084521418	-3.375886655	0.000735782	0.045562129
P2ry14	14.36662167	1.19643406	0.355425924	3.366198067	0.00076212	0.047003499
Ccdc40	131.2847689	1.304739367	0.387747752	3.364917944	0.000765664	0.047033224
Gm13908	4.796777129	1.285064601	0.38237042	3.360784555	0.000777214	0.047552507
Pea15a	160.0621904	0.926289388	0.27581816	3.358333574	0.000784139	0.047785819
Atp1a2	353.3362116	1.296267096	0.386185868	3.356588639	0.000789104	0.047898314
5830411N06Rik	10.71579207	1.301920906	0.388022547	3.355271272	0.000792872	0.047937536
